# Optimised whole-genome CRISPR interference screens identify ARID1A-dependent growth regulators in human induced pluripotent stem cells

**DOI:** 10.1101/2022.10.03.510590

**Authors:** Sunay Usluer, Pille Hallast, Luca Crepaldi, Yan Zhou, Katie Urgo, Cansu Dincer, Jing Su, Guillaume Noell, Kaur Alasoo, Omar El Garwany, Sebastian Gerety, Ben Newman, Oliver M. Dovey, Leopold Parts

**Affiliations:** Wellcome Sanger Institute, Cambridge, United Kingdom; Department of Computer Science, University of Tartu, Tartu, Estonia

## Abstract

Perturbation of gene function is a powerful way to understand the role of individual genes in cellular systems. Whole-genome CRISPR/Cas-based screens have parallelized this approach and identified genes that modulate growth in many contexts. However, the DNA break-induced stress upon Cas9 action limits the efficacy of these screens in important models, such as human induced pluripotent stem cells (iPSCs). Silencing with a catalytically inactive Cas9 is a less stressful alternative, but has been considered less effective so far. Here, we first tested the efficiency of several dCas9 fusion proteins for target repression in human iPSCs, and identified dCas9-KRAB-MeCP2 as the most potent. We then produced monoclonal and polyclonal cell lines carrying this construct from multiple iPSC donors, and optimized genome-wide screens with them. We found silencing in a 200bp window around the transcription start site to be as effective as using wild-type Cas9 for identifying essential genes in iPSCs, but with a reduced cost due to better cell survival. Monoclonal lines performed better, but data from polyclonal lines were of sufficient quality for screening for larger effects. Finally, we performed whole-genome screens to identify dosage sensitivities that depend on the functionality of ARID1A, a commonly mutated cancer and developmental disorder gene. We observed differential growth upon depletion of NF2, TAF6L, EZH2, and PSMB2 genes in ARID1A+/-lines compared to wild type, and an enrichment of proteasome genes. Further, we confirmed that the context-specific growth decrease was phenocopied by treating the cells with a proteasome inhibitor, suggesting a pharmacologically targetable synthetic lethal interaction between the proteasome and ARID1A. We propose that many more plausible targets in challenging cell models can be efficiently identified with our approach.
