## Supplementary Table 3 for "Optimised whole-genome CRISPR interference screens identify ARID1A-dependent growth regulators in human induced pluripotent stem cells"

### Sheet: Sheet1
guide_id	Guide.Sequence	Gene	function	chr	start	tss_id	TSS_Distance	top oligo	bottom oligo
Control_gRNA_1	ACTGCTGCTGACATCTCTTA	Control	Non_targeting					caccgACTGCTGCTGACATCTCTTA	aaacTAAGAGATGTCAGCAGCAGTc
Control_gRNA_2	CTCCGTTATGTGGCATGAGA	Control	Non_targeting					caccgCTCCGTTATGTGGCATGAGA	aaacTCTCATGCCACATAACGGAGc
Control_gRNA_3	TGTAGGGGCCAAAACAAATG	KRTAP5	NEG_multiple	11	1598492			caccgTGTAGGGGCCAAAACAAATG	aaacCATTTGTTTTGGCCCCTACAc
Control_gRNA_3	TGTAGGGGCCAAAACAAATG	KRTAP5	NEG_multiple	11	71583079			caccgTGTAGGGGCCAAAACAAATG	aaacCATTTGTTTTGGCCCCTACAc
Control_gRNA_4	AAACAGTGTAAACAACAACA	KRTAP9	NEG_One	17	41226508			caccgAAACAGTGTAAACAACAACA	aaacTGTTGTTGTTTACACTGTTTc
Control_gRNA_5	GGGAACAGATAACCAGACTT	OR2F1	NEG_One	7	143959972			caccgGGGAACAGATAACCAGACTT	aaacAAGTCTGGTTATCTGTTCCCc
Control_gRNA_6	CTCTGTCTGTCCAATGCAGG	LBX1	NEG_One	10	101229446			caccgCTCTGTCTGTCCAATGCAGG	aaacCCTGCATTGGACAGACAGAGc
ACTL6A_1	GGACGCCGCTTTGTTGCCT	ACTL6A	CEG	3	179562951	hg_39932.1	26	caccgGGACGCCGCTTTGTTGCCTG	aaacCAGGCAACAAAGCGGCGTCCc
ACTL6A_2	GCTTTGTTGCCTGAGGTGG	ACTL6A	CEG	3	179562958	hg_39932.1	33	caccgGCTTTGTTGCCTGAGGTGGG	aaacCCCACCTCAGGCAACAAAGCc
ACTL6A_3	CTAAACTTGGAAGGTCCCGG	ACTL6A	CEG	3	179563540	hg_39932.1	615	caccgCTAAACTTGGAAGGTCCCGG	aaacCCGGGACCTTCCAAGTTTAGc
ACTL6A_4	GAGTCTCCAGAGTGACTCGT	ACTL6A	CEG	3	179563737	hg_39932.1	812	caccgGAGTCTCCAGAGTGACTCGT	aaacACGAGTCACTCTGGAGACTCc
ACTL6A_5	ggaagattaccaggtgccgg	ACTL6A	CEG	3	179563876	hg_39932.1	951	caccgggaagattaccaggtgccgg	aaacCCGGCACCTGGTAATCTTCCc
ACTL6A_6	gaataattcctagccgatgg	ACTL6A	CEG	3	179563994	hg_39932.1	1069	caccggaataattcctagccgatgg	aaacCCATCGGCTAGGAATTATTCc
ARID1A_1	CACAGCGGGGCCAGGCCCT	ARID1A	Other	1	26696045	hg_1644.1	17	caccgCACAGCGGGGCCAGGCCCTG	aaacCAGGGCCTGGCCCCGCTGTGc
ARID1A_2	CCCTTGCCTGGGAATGAGG	ARID1A	Other	1	26696087	hg_1644.1	59	caccgCCCTTGCCTGGGAATGAGGG	aaacCCCTCATTCCCAGGCAAGGGc
ARID1A_3	GTCTTCCACCAACAACATGG	ARID1A	Other	1	26696922	hg_1644.1	894	caccgGTCTTCCACCAACAACATGG	aaacCCATGTTGTTGGTGGAAGACc
ARID1A_4	CAGCAGAACTCTCACGACCA	ARID1A	Other	1	26697015	hg_1644.1	987	caccgCAGCAGAACTCTCACGACCA	aaacTGGTCGTGAGAGTTCTGCTGc
ARID1A_5	AGCGAAGGACGAAGACGACG	ARID1A	Other	1	26697188	hg_1644.1	1160	caccgAGCGAAGGACGAAGACGACG	aaacCGTCGTCTTCGTCCTTCGCTc
ARID1A_6	CGCCACTGTAGTCGCCCCCG	ARID1A	Other	1	26697342	hg_1644.1	1314	caccgCGCCACTGTAGTCGCCCCCG	aaacCGGGGGCGACTACAGTGGCGc
EZH2_1	GACACCCGGTGGGACTCAG	EZH2	Other	7	148884247	hg_86718.1	45	caccgGACACCCGGTGGGACTCAGA	aaacTCTGAGTCCCACCGGGTGTCc
